# Alpha variant versus D614G strain in the Syrian hamster model

**DOI:** 10.1101/2021.04.19.440435

**Authors:** Maxime Cochin, Léa Luciani, Franck Touret, Jean-Sélim Driouich, Paul-Rémi Petit, Grégory Moureau, Cécile Baronti, Caroline Laprie, Laurence Thirion, Piet Maes, Robbert Boudewijns, Johan Neyts, Xavier de Lamballerie, Antoine Nougairède

**Author notes:** These authors contributed equally to this article (Maxime Cochin, Léa Luciani). **Corresponding author:** Antoine Nougairède.

## Abstract

Late 2020, SARS-CoV-2 Alpha variant from lineage B.1.1.7 emerged in United Kingdom and gradually replaced the G614 strains initially involved in the global spread of the pandemic. In this study, we used a Syrian hamster model to compare a clinical strain of Alpha variant with an ancestral G614 strain. The Alpha variant succeeded to infect animals and to induce a pathology that mimics COVID-19. However, both strains replicated to almost the same level and induced a comparable disease and immune response. A slight fitness advantage was noted for the G614 strain during competition and transmission experiments. These data do not corroborate the epidemiological situation observed during the first half of 2021 in humans nor reports that showed a more rapid replication of Alpha variant in human reconstituted bronchial epithelium.
