## Supplemental table for "Alpha variant versus D614G strain in the Syrian hamster model"

### Sheet: Supplemental Table 1
	Supplemental table 1: Evaluation of the quantification protocol for G614 and D614 proportions
	Theoretical mix tested G614-D614	Theoretical ratios G614/D614	F2 primer		R1 primer		G614 Average of the proportions of the two primers	D614 Average of the proportions of the two primers	Estimated ratios G614/D614
			Proportion of G peak height*	Proportion of A peak height*	Proportion of C peak height*	Proportion of T peak height*
	0-100	0,00	0	1	0	1	0	1	0,00
	10-90	0,11	0,134	0,886	0,153	0,864	0,143	0,875	0,16
	30-70	0,43	0,302	0,679	0,314	0,668	0,308	0,674	0,46
	50-50	1,00	0,517	0,452	0,440	0,484	0,478	0,468	1,02
	70-30	2,33	0,704	0,268	0,727	0,256	0,715	0,262	2,73
	90-10	9,00	0,845	0,072	1,000	0,065	0,923	0,068	13,47
	100-0	100,00	1	0	1	0	1	0	100,00
	Water	0,00	0	0	0	0	0	0	0,00
							(F2 'G peak' + R1 'C peak')/2	(F2 'A peak' + R1 'T peak')/2	G614 Average/ D614 Average
	* adjusted peak height of variant A ÷ sum of the peak heights of variants A and B

### Sheet: Supplemental Table 2
Supplemental table 2: Histopathological lung inflammation assessment system
a. Semi-quantitative scoring system					b. Semi-quantitative grading
Lesion	Description	Intensity	Score		Cumulative score	Grade	Broncho-interstitial pneumonia
Interstitial pneumonia	1 or 2 foci with 10-20 cells or small area with two-fold thickening of alveolar septa	Mild	1		0	0	Normal
	3 to 5 foci with 10-30 cells or widespread areas with two-fold thickening of alveolar septa	Moderate	2		1-3	I	Mild
	5 foci of 10-50 cells or widespread areas with two-fold or three-fold thickening of alveolar septa throughout the lung	Marked	3		4-5	II	Moderate
					6-8	III	Marked
	5 foci of 10-100 cells or widespread areas with three to fourfold-thickened alveolar septa throughout the lung	Severe	4		9-10	IV	Severe
Bronchitis	1 or 2 bronchi section(s) filled with rare necrotic or apoptotic cells or rare inflammatory cells or partially surrounded by scarce inflammatory cells	Mild	1
	3 to 5 bronchi filled with necrotic cells or inflammatory cells or partially surrounded by a few inflammatory cells	Moderate	2
	6 to 10 bronchi filled with necrotic cells or inflammatory cells, partially or sub-completely surrounded by inflammatoty cells	Marked	3
	Numerous bronchi filled with inflammatory or cellular debris or completely surrounded by numerous inflammatory cells	Severe	4
Vascular changes	Absent	-	0
	Present	-	1
Hemorrhagic necrosis	Absent	-	0
	Focal to multifocal	Mild	1
	Coalescing to extensive necrosis	Severe	2

### Sheet: Supplemental Table 3
Supplemental table 3: Hamster's weights and detailed scores of lung histological changes
Group	Animal ID	Weights (g)						Histological scores
		Day of infection	Day +1	Day +2	Day +3	Day +4	Day +5	Interstitial pneumonia	Bronchitis	Vascular changes	Hemorrhagic necrosis	Total score	Grade
G614 strain	620	48.9	49	45.9	46.4	44.6	45.4	4	4	1	0	9	4
	621	62.4	64	60.3	57.6	54.1	53.6	4	3	1	1	9	4
	622	58.8	58.5	53.4	49.9	47.2	44.8	4	3	1	1	9	4
	623	62.7	64.8	63.2	63.5	65.8	66.5	3	2	1	0	6	3
Alpha variant	626	64.1	65.7	63.4	59.3	57.2	54.1	3	3	1	0	7	3
Alpha variant	627	66.3	70.5	68.9	70.9	69.8	66.6	4	3	1	0	8	3
Alpha variant	628	66.3	69	66.2	60.8	59	57	4	4	1	0	9	4
Alpha variant	629	60.5	62.8	60.1	61.5	62.4	61.1	3	3	0	0	6	3

### Sheet: Supplemental Table 4 
	Supplemental table 4 : Statistical analysis of YRNT assays (p-values obtained using multiple unpaired t tests with Holm-Sidak method)
	a. YRNT at 90% inhibition
	Comparaison between viral strains used for seroneutralisation assay	Viral strain used for animal infection			Comparaison between viral strains used for animal infection	Viral strain used for seroneutralisation assay
		G614 strain	Alpha variant			G614 strain	Alpha variant	Beta variant	Delta variant
	G614 strain vs. Alpha variant	0.397486	0.198291		G614 strain vs. Alpha variant	0.994481	0.0509805	0.0745968	0.301139
	G614 strain vs. Beta variant	0.0397922	0.0449739
	Alpha variant vs. Beta variant	0.00197325	0.0122973
	G614 strain vs. Delta variant	0.65732	0.747089
	Alpha variant vs. Delta variant	0.405971	0.240887
	Beta variant vs. Delta variant	0.00187072	0.00799642
	b. YRNT at 99% inhibition
	Comparaison between viral strains used for seroneutralisation assay	Viral strain used for animal infection			Comparaison between viral strains used for animal infection	Viral strain used for seroneutralisation assay
		G614 strain	Alpha variant			G614 strain	Alpha variant	Beta variant	Delta variant
	G614 strain vs. Alpha variant	0.260821	0.168674		G614 strain vs. Alpha variant	0.462765	0.0298704	0.328229	0.0368868
	G614 strain vs. Beta variant	0.103033	0.0473531
	Alpha variant vs. Beta variant	0.0793954	0.00162581
	G614 strain vs. Delta variant	0.16368	0.996579
	Alpha variant vs. Delta variant	0.381097	0.0933762
	Beta variant vs. Delta variant	0.0388013	0.00602634
